# Optimizing Sample Preparation for Direct Nanopore Sequencing to Enable Rapid Pathogen and Antimicrobial Resistance Profiling in Bovine Mastitis

**DOI:** 10.1101/2025.08.19.671071

**Authors:** Crystal Chapagain, Abdolrahman Khezri, Jawad Ali, Marit Smistad, Liv Synnøve Sølverød, Rafi Ahmad

## Abstract

Long-read metagenomic sequencing allows for the rapid, culture-independent, and accurate identification of causative pathogens and antimicrobial resistance (AMR) profiles, supporting precise antibiotic use and reducing the spread of resistance. However, its application to mastitis milk is challenging due to the complex milk matrix, low bacterial count, and high somatic cell content. This study primarily aimed to further optimize our previously developed direct sequencing protocol for milk samples from mastitis cases. Additional optimizations included combining centrifugation, gradient centrifugation, and fat fraction treatment with Tween 20 and citric acid. Subsequently, four DNA extraction kits (Blood and Tissue, Molysis Complete5, HostZero, and SPINeasy Host depletion) were evaluated for their ability to remove host DNA and enrich bacterial DNA for long-read sequencing with Oxford Nanopore technologies. qPCR was used to quantify bacterial and bovine DNA, allowing comparison of host depletion efficiency among the kits.

Our results show that simple centrifugation effectively concentrates bacterial cells, removing the need for chemical treatments. The HostZero kit consistently produced higher DNA yields, better DNA integrity, and more effective host DNA depletion. Using nanopore sequencing, both Gram-positive and Gram-negative mastitis pathogens, along with their AMR genes, were successfully detected. Overall, this study underscores the importance of an effective DNA extraction method for the direct sequencing of mastitis milk samples. Additionally, our findings support the potential of direct metagenomic sequencing as a rapid, culture-free approach for identifying mastitis pathogens and their resistance profiles.
