## Supplementary Table 1 for "Optimizing Sample Preparation for Direct Nanopore Sequencing to Enable Rapid Pathogen and Antimicrobial Resistance Profiling in Bovine Mastitis"

### Sheet: Sheet1
Target Species	Target	Product size	Primer	Primer Sequence	Reference
S. aureus	nuc	65 bp	Forward	GGGTTGATACGCCAGAAACG	Ahmadi et al., 2023
			Reverse	TGATGCTTCTTTGCCAAATGG
S. dysgalactiae	16S rRNA	149 bp	Forward	GCAAGTAGAACGCTGAGGACT	Ahmadi et al., 2023
			Reverse	ATGAAAAACATGGGTCTTCCATTGT
E. coli	uspA	884 bp	Forward	CCGATACGCTGCCAATCAGT	Chen and Griffiths, 1998
			Reverse	ACGCAGACCGTAGGCCAGAT
S. uberis	mutS2	158 bp	Forward	CATTGAACCTCGTGCCTT	Diana et al., 2023
			Reverse	CTAGATGTCCCAAAAGCCAT
Bos taurus	Bos taurus mitochondrion	879 bp	Forward	CTTGTATGAATGGCCGCACG	Ahmadi et al., 2023
			Reverse	GATGTAGCGGGTCGTAGTGG
