## Supplementary Table 2 for "Optimizing Sample Preparation for Direct Nanopore Sequencing to Enable Rapid Pathogen and Antimicrobial Resistance Profiling in Bovine Mastitis"

### Sheet: Sheet1
Sample number	Reported Target pathogen	CFU/mL	Volume of Milk sample (mL)	Extraction method	DNA concentration (ng/uL)	Elution volume	DNA yield (ng)	260/280 (Ideal : 1.8)	260/230 (Ideal: 2.0 - 2.2)	Ct Value (bacterial primer)	Ct Value (host primers)	∆Ct (bacterial - host)
SAu 27 (16098-2)	S. aureus	11000000	1.5	Mol Com5	0.684	100	68.4	1.51	0.34	17.6	21.8	-4.2
SAu 27	S. aureus		1.5	HostZero	0.935	50	46.75	0.62	0.4	17.2	22	-4.8
SAu 27	S. aureus		1.5	SPINeasy	ND	50	#VALUE!	1.03	-1.13	21.8	30.4	-8.6
SAu 27	S. aureus		1.5	Blood and Tissue	1.6	100	160	1.52	0.56	18.5	15.9	2.6
SAu 30 (16105-3)	S. aureus	6000	1.5	Mol Com5	0.0668	100	6.68	0.82	0.05	20.3	21.8	-1.5
SAu 30	S. aureus		1.5	HostZero	0.668	50	33.4	0.71	0.21	23.4	16.7	6.7
SAu 30	S. aureus		1.5	SPINeasy	0.394	50	19.7	1.6	-0.51	32.1	19	13.1
SAu 30	S. aureus		1.5	Blood and Tissue	94.8	100	9480	1.9	2.51	29.1	14.7	14.4
Eco 39 (21738-1)+ Eco17 (17246-4)	E. coli	10000000	1.5	Mol Com5	0.892	100	89.2	1.12	0.04	18.8	25	-6.2
Eco 39 + Eco17	E. coli		1.5	HostZero	7	50	350	1.67	0.79	14.1	19.3	-5.2
Eco 39 + Eco17	E. coli		1.5	SPINeasy	0.0102	50	0.51	1.12	-1.1	23.8	27.1	-3.3
Eco 39 + Eco17	E. coli		1.5	Blood and Tissue	204	100	20400	1.9	2.23	14.1	14.7	-0.6
Sub 34 (20988-3)	S. Uberis	900	1.5	Mol Com5	0.104	100	10.4	1	0.2	31.2649	32.3029	-1.03803
Sub 34	S. Uberis		1.5	HostZero	0.266	50	13.3	0.71	0.92	30.3745	25.1361	5.23843
Sub 34	S. Uberis		1.5	SPINeasy	ND	50	#VALUE!	1.16	-2.05	34.8316	34.7489	0.0827
Sub 34	S. Uberis		1.5	Blood and Tissue	2.28	100	228	1.83	0.93	33.4541	22.4566	10.9975
Sdy 20 (16321-1)+ Sdy 1 (15455-2)	S. dysgalactiae	5000	1.5	Mol Com5	0.0122	100	1.22	0.97	0.14	32.4341	26.9992	5.43483
Sdy 20 + Sdy 1	S. dysgalactiae		1.5	HostZero	1.64	50	82	1.1	0.28	35.1802	26.0801	9.1001
Sdy 20 + Sdy 1	S. dysgalactiae		1.5	SPINeasy	ND	50	#VALUE!	1	-0.69	39.3736	33.9199	5.4537
Sdy 20 + Sdy 1	S. dysgalactiae		1.5	Blood and Tissue	48.4	100	4840	1.84	2.72	35.7318	22.1104	13.6214
Sample number	Reported Target pathogen	CFU/mL	Volume of Milk sample (mL)	Sample pretreatment	Extraction method	DNA concentration (ng/uL)	Elution volume	DNA yield (ng)	260/280 (Ideal : 1.8)	260/230 (Ideal: 2.0 - 2.2)	Ct Value (bacterial primer)	Ct Value (host primers)	∆Ct (bacterial - host)
34 (13756-1)	S. aureus	84000 (Medium CFU)	1	grad cent + chemical (Method 3)	Mol Com5	18.2	100	1820	1.66	0.41	27.5051	15.5524	11.9527
			1	cent+chemical (Method 2)	Mol Com5	42.8	100	4280	1.79	1.27	28.1067	15.3408	12.7659
			1	Cent-alone (Method 1)	Mol Com5	0.028	100	2.8	1.05	0.15	32.1454	26.1198	6.02562
42 (14285-3)	S. aureus	2800 (Low CFU)	1	grad cent + chemical (Method 3)	Mol Com5	67.8	100	6780	1.76	0.55	24.7107	15.7164	8.99427
			1	cent+chemical (Method 2)	Mol Com5	0.076	100	7.6	1.97	0.08	24.1596	22.9147	1.24487
			1	Cent-alone (Method 1)	Mol Com5	0.073	100	7.3	2.3	0.29	21.3758	23.5053	-2.12953
31 (13746-3)	S. aureus	8400000 (High CFU)	1	grad cent + chemical (Method 3)	Mol Com5	4.04	100	404	1.53	0.24	17.3794	16.818	0.5614
			1	cent+chemical (Method 2)	Mol Com5	4.36	100	436	1.56	0.52	17.0358	14.5647	2.47116
			1	Cent-alone (Method 1)	Mol Com5	3.35	100	335	1.51	0.21	16.6919	14.4787	2.21317

### Sheet: sequencing
		for barcoding		After PCR Amplification		DNA Pool
sample	initial concentration	Volume (ul)	Total DNA	concn	yield	barcode	DNA	volume (ul)
MC5 S aur	0.482	3	1.446	0.536	28.944	17	28.408	53
MC5 E. coli	1.74	3	5.22	0.536	28.944	18	28.408	53
HZ S aur	2.74	2	5.48	44	2376	19	88	2
HZ E coli	20.3	3 (1:10 dilution)	6.09	39.2	2116.8	20	78.4	2
